# Acid-Base Homeostasis and Implications to the Phenotypic Behaviors of Cancer

**DOI:** 10.1101/2022.03.04.482927

**Authors:** Yi Zhou, Wennan Chang, Xiaoyu Lu, Jin Wang, Chi Zhang, Ying Xu

## Abstract

Acid-base homeostasis is a fundamental property of living cells and its persistent disruption in human cells can lead to a wide range of diseases. We have conducted computational modeling and analysis of transcriptomic data of 4750 human tissue samples of nine cancer types in the TCGA database. Built on our previous study, we have quantitatively estimated the (average) production rate of OH^−^ by cytosolic Fenton reactions, which continuously disrupt the intracellular pH homeostasis. Our predictions indicate that all or a subset of 43 reprogrammed metabolisms (RMs) are induced to produce net protons (H^+^) at comparable rates of Fenton reactions to keep the intracellular pH stable. We have then discovered that a number of well-known phenotypes of cancers, including increased growth rate, metastasis rate and local immune cell composition, can be naturally explained in terms of the Fenton reaction level and the induced RMs. This study strongly suggests the possibility to have a unified framework for studies of cancer-inducing stressors, adaptive metabolic reprogramming, and cancerous behaviors. In addition, strong evidence is provided to demonstrate that a popular view of that Na^+^/H^+^ exchangers, along with lactic acid exporters and carbonic anhydrases are responsible for the intracellular alkalization and extracellular acidification in cancer may not be justified.
