## Supplementary material for "Acid-Base Homeostasis and Implications to the Phenotypic Behaviors of Cancer": Table S1

### Sheet: Sheet1
Table S1 Average expression levels of SLC9A1 across all samples in control and four stages of each of nine cancer types
	Control	Stage 1	Stage 2	Stag 3	Stage 4
BRCA	38.7696	51.6901	48.3576	50.2964	60.0637
COAD	79.3368	32.0585	34.7224	35.8448	32.9367
HNSC	35.7669	56.5535	57.1154	53.2734	59.4151
KIRC	26.8604	18.494	16.8511	19.3391	20.1312
KIRP	26.9421	25.8386	26.5546	23.7853	27.3276
LUAD	48.0991	37.314	44.3453	35.9707	33.3025
PRAD	45.8031	26.5007	28.9369	29.6367	28.0257
STAD	74.6484	73.707	65.3806	73.0431	66.2305
THCA	28.6516	34.2808	42.0859	30.7943	32.4794
