## Supplementary material for "Acid-Base Homeostasis and Implications to the Phenotypic Behaviors of Cancer": Table S2

### Sheet: Sheet1
Table S2 Average expression levels of CA4 and CA7 in control and each stage in nine cancer types
	CA4					CA7
	Control	Stage 1	Stage 2	Stage 3	Stage 4	Control	Stage 1	Stage 2	Stage 3	Stage 4
BRCA	28.302	1.0443	0.67821	1.14184	0.471486	0.058878	0.268113	0.10549	0.18741	0.07552
COAD	500.163	15.6112	17.057	18.4438	17.2126	163.318	2.11226	5.44198	2.59019	2.73604
HNSC	0.8289	0.06232	0.085556	0.58584	0.146995	0.245533	0.043927	0.08134	0.24224	0.11674
KIRC	28.531	17.1846	9.82207	8.22565	5.67589	0.078959	0.067045	0.40466	0.11677	0.12092
KIRP	38.2092	2.02394	2.1188	1.93376	1.09325	0.115171	0.094902	0.04787	0.18194	0.12119
LUAD	60.2196	3.30977	2.42004	2.78247	3.57265	0.036462	0.280392	0.2054	0.22888	0.21474
PRAD	6.39053	1.78004	2.23301	3.03886	2.69574	0.162029	0.18479	0.17953	0.16683	0.16539
STAD	2.29698	4.40208	4.32038	5.09309	5.47933	4.47226	0.555633	0.31666	0.33478	0.52712
THCA	37.337	16.9888	25.0333	11.1368	11.7637	0.307334	1.97096	1.60703	1.72248	1.71805
