## Supplementary material for "Acid-Base Homeostasis and Implications to the Phenotypic Behaviors of Cancer": Table S3

### Sheet: Sheet1
Table S3 Genes used to estimate the flux of the 15 metabolic modules
MID	ID	M_name	C_in_id	C_in	C_out_id	C_out
M_1	1	Ferric_iron_reduction_ecm	CC000001	Fe3_ecm	F000001	Fe2_ecm
M_2	2	Ferrous_iron_transport_into_cell	F000001	Fe2_ecm	F000002	Fe2_cyto
M_3	3	Ferric_iron_transport_into_cell	CC000001	Fe3_ecm	F000003	Fe3_lyso
M_4	4	Ferric_iron_endosome_reduction	F000003	Fe3_lyso	F000002	Fe2_cyto
M_5	5	Heme_transport_in_cell	CC000002	Heme_ecm	F000004	Heme_phago
M_6	6	Heme_cytosol_reduction	F000004	Heme_phago	F000002	Fe2_cyto
M_7	7	Ferrous_iron_ferritin_synthesis	F000002	Fe2_cyto	CC000003	Ferritin
M_8	8	Ferrous_iron_export	F000002	Fe2_cyto	CC000004	Fe2_out
M_9	9	Ferrous_iron_transport_into_mitochondria	F000002	Fe2_cyto	F000005	Fe2_mito
M_10	10	Heme_biosynthesis	F000005	Fe2_mito	F000006	Heme_mito
M_11	11	Heme_export	F000006	Heme_mito	CC000004	Heme_out
M_12	12	Iron_sulfur_synthesis	F000005	Fe2_mito	CC000005	Fe_sulf
M_13	13	Fenton_Reaction	F000002+CC000006	Fe2_cyto+ROS	F000007+F000008	OH+Fe3_cyto
M_14	14	OH_damage	F000007	OH	CC000007	Damage
M_15	15	Ferric_iron_ferritin_synthesis	F000008	Fe3_cyto	CC000003	Ferritin
$M_1
STEAP1 STEAP2 STEAP3 STEAP4 STEAP5 FRRS1 CYBRD1
$M_2
TF TFRC TFRC2
$M_3
SLC11A2 SLC39A14
$M_4
STEAP1 STEAP2 STEAP3 STEAP4 STEAP5
$M_5
FLVCR2 UNC119 SLC46A1 HPX
$M_6
SLC48A1 POR
$M_7
FTL FTH1
$M_8
FPN
$M_9
SLC25A37
$M_10
HNF1A FECH UROD HMBS UROS ALAS1 ALAD ALAS2 TSPO CPOX SLC11A2 PPOX COX10 NFE2L1 FXN IBA57 COX15 SLC25A38 SLC25A39 TMEM14C
ATPIF1
$M_11
FLCR1 ABCB7 ABCB6 ABCG2
$M_12
NDUFS7 TYW1 TYW1B FDX1L ISCU NDUFS1 ELP3 RSAD2 NFU1 ABCE1 NDUFS8 CIAPIN1 GLRX3 RPS3 NUBP1 ABAT FXN ISCA2 ISCA1 NARFL NARF NFS1
$M_13
SOD1 SOD2 SOD3 GPX1 GPX2 GPX3 GPX4 GPX5
$M_14
ANAPC11 BRCA1 CDC20 CDC34 POMP PRPF19 PSMA1 PSMA2 PSMA3 PSMA4 PSMA5 PSMA6 PSMA7 PSMB1 PSMB2 PSMB3 PSMB4 PSMB5 PSMB7 PSMC1 PSMC3 PSMC4
PSMC5 PSMC6 PSMD13 PSMD14 PSMD3 PSMD4 PSMD8 PSME2 RNF7 SHFM1 TCEB1 TCEB2 UBE2C UBE2J2 UBE2M UBE2S CPSF3 CPSF4 DAZAP1 ENO1 EXOSC1 EXOSC2
EXOSC4 EXOSC5 EXOSC7 EXOSC8 EXOSC9 LSM2 LSM4 LSM5 LSM7 MAGOHB MAGOH NAA38 NCBP1 NXT1 PABPN1 PNPT1 PPP1CA PPP2R3B RNPS1 THOC4 WIBG
$M_15
FTL FTH1
