## Supplementary material for "Acid-Base Homeostasis and Implications to the Phenotypic Behaviors of Cancer": Table S4

### Sheet: Sheet1
Table S4 A. P values of the difference of each iron ion metabolic module between each cancer/sub-cancer type vs. normal control sample, tested by using Mann Whitney test
	BRCA_TNBC	BRCA_luminal	BRCA_Her2	COAD	HNSC	KIRC	KIRP	LUAD	PRAD	STAD	THCA
Ferric_iron_reduction_ecm	1.83e-13	6.48e-28	1.54e-07	0.674991	3.1e-06	0.0551	0.746758	5.79e-09	0.817281	0.117368	NA
Ferrous_iron_transport_into_cell	3.98e-12	0.05407	5.88e-08	1.58e-07	7.42e-07	0.000666	0.505536	8.72e-15	0.067207	3.39e-10	0.000222
Ferric_iron_transport_into_cell	0.53625	0.032842	0.04585	3e-16	0.257646	0.265315	2.6e-06	2.85e-10	0.989329	6.37e-08	3.7e-15
Ferric_iron_endosome_reduction	2.92e-07	2.08e-21	3.13e-05	0.172914	0.055838	6e-05	0.699728	1.02e-20	0.049406	4.21e-07	3.45e-09
Heme_transport_in_cell	0.019261	2.72e-14	0.353675	6.34e-05	0.071253	0.328854	5.27e-09	0.043119	1.2e-08	0.206692	0.304213
Heme_cytosol_reduction	0.920021	0.562899	0.006101	3.34e-08	0.519725	7.78e-37	0.001262	6.58e-06	0.223939	0.706528	1.45e-08
Ferrous_iron_ferritin_synthesis	0.306723	0.1375	0.014452	4.53e-05	4.94e-12	2.12e-07	0.133236	7.58e-08	0.241629	0.857736	0.001055
Ferrous_iron_export	2.41e-29	0.128598	9.68e-10	5.28e-05	0.003705	0.391538	0.139326	1.1e-09	8.59e-13	0.019542	1.01e-06
Ferrous_iron_transport_into_mitochondria	0.953562	3.79e-30	1.15e-08	0.024768	0.000513	3.97e-17	1.86e-13	3.86e-09	3.26e-13	0.006618	2.73e-12
Heme_biosynthesis	1.9e-09	9.4e-19	0.0002	0.000134	1.15e-05	2.68e-30	0.037944	2.92e-25	7.49e-10	4.69e-07	4.29e-05
Heme_export	0.00021	0.657084	0.018559	7.11e-09	0.008855	1.54e-15	1.24e-06	2.25e-05	0.000547	0.003477	0.11194
Iron_sulfur_synthesis	1.94e-14	7.95e-23	2.79e-11	1.47e-07	1.68e-17	2.31e-23	0.250553	3.19e-25	0.00448	1.23e-10	0.130216
Fenton_Reaction	0.967964	0.065859	0.073156	6.79e-18	0.021085	0.130763	9.59e-12	8e-21	0.004665	0.013289	9.01e-17
OH_damage	1.1e-32	9.99e-44	1.94e-17	1.9e-22	2.13e-19	7.54e-21	1.61e-11	4.76e-33	4.07e-16	3.66e-15	1.62e-05
Ferric_iron_ferritin_synthesis	0.325131	0.121113	0.016688	5.09e-05	5.26e-12	1.98e-07	0.134805	6.63e-08	0.276227	1	0.001358
B. The difference of mean predicted flux of each iron ion metabolic module between each cancer/sub-cancer type vs. normal control sample
	BRCA_TNBC	BRCA_luminal	BRCA_Her2	COAD	HNSC	KIRC	KIRP	LUAD	PRAD	STAD	THCA
Ferric_iron_reduction_ecm	9.18e-07	######	######	5.62e-11	1.02e-05	3.61e-07	1.29e-10	5.4e-06	######	6.38e-08	0
Ferrous_iron_transport_into_cell	4.94e-05	6.18e-06	3.05e-05	5.93e-05	4.85e-05	1.54e-06	2.42e-06	4.82e-06	######	2.72e-05	3.99e-09
Ferric_iron_transport_into_cell	0.004328	-0.00173	-0.00441	0.026582	-0.00317	0.003971	-0.00865	0.011368	0.000188	0.02023	-0.01929
Ferric_iron_endosome_reduction	-0.00591	-0.01054	-0.00771	0.00181	0.002566	0.005067	0.001635	0.016963	0.005457	0.009148	0.002883
Heme_transport_in_cell	4.88e-05	0.001209	0.001511	######	2.07e-05	5.66e-05	0.000647	0.00027	3.31e-05	-0.00077	4.86e-06
Heme_cytosol_reduction	0.000164	3.48e-05	0.00043	0.000561	0.000214	-0.00127	-0.0002	-0.00037	-0.0011	0.000132	-0.00255
Ferrous_iron_ferritin_synthesis	0.000144	-0.0003	0.000537	-0.00073	0.001858	0.001287	0.000882	-0.0013	0.000143	######	0.000552
Ferrous_iron_export	######	2.99e-05	######	######	######	6.62e-06	8.96e-06	######	######	2.47e-05	1.78e-05
Ferrous_iron_transport_into_mitochondria	0.000242	-0.00169	-0.00146	0.000377	0.000302	0.00116	0.002782	0.001496	0.001972	0.000257	0.000908
Heme_biosynthesis	0.00394	0.004074	0.002494	0.00408	0.003624	-0.01216	-0.00278	0.007461	0.005979	0.00417	-0.00214
Heme_export	-0.00111	######	-0.00104	-0.00404	0.000928	0.002823	-0.00097	0.00141	-0.00123	-0.00048	0.000478
Iron_sulfur_synthesis	0.021145	0.019459	0.026021	0.018337	0.031988	-0.02489	0.003721	0.031103	0.006009	0.025584	0.00258
Fenton_Reaction	0.000359	0.002383	0.004307	0.020267	0.00616	0.002703	0.016588	0.017401	0.005116	0.007045	0.010634
OH_damage	0.058589	0.039072	0.054405	0.039137	0.047453	0.01928	0.029959	0.04838	0.031431	0.038839	0.009573
Ferric_iron_ferritin_synthesis	0.00179	-0.00415	0.007023	-0.00981	0.0243	0.017247	0.011796	-0.01769	0.001834	0.00013	0.007094
