## Supplementary material for "Acid-Base Homeostasis and Implications to the Phenotypic Behaviors of Cancer": Table S5

### Sheet: Sheet1
Table S5 Selected reprogrammed metabolisms for each of the 11 cancer subtypes
	BRCA_TNBC	BRCA_luminal	BRCA_Her2	COAD	HNSC	KIRC	KIRP	LUAD	PRAD	STAD	THCA
Serine synthesis	0	0	0.0649239	0	0.161271	0	0	0	0.021698	0	0
Proline synthesis	0.298112	0.351192	0.1049	0.194558	0.267243	0.15773	0.237364	0.388087	0.270768	0.241572	0.0199358
Lysine degradation	0	0	0	0.0033252	0	0	0	0	0	0	0
Tryptophan degradation	0.110833	0.0574351	0.432892	0.199333	0.176294	0.0525467	0.0207973	0.145663	0	0.0626876	0
Glutaminolysis	0	0	0	0	0	0	0	0	0	0	0
Arginine transportation	0	0	0	0	0	0	0	0	0	0	0
Purine dRN de novo synthesis	0	0	0	0.00450698	0.0122576	0	0	0	0	0	0
Purine dRN salvage synthesis	0.163144	0.289134	0	0.374864	0	0.103877	0.42882	0.192779	0.386132	0.299887	0.946393
Purine RN de novo synthesis	0	0.0113754	0	0	0	0	0	0.0476131	0	0	0
Purine RN degradation	0	0	0	0	0	0	0.0455883	0	0.0777193	0.00232109	0
Pyrimidine dRN de novo synthesis	0.00583664	0	0	0	0	0.0716874	0	0	0.0581838	0	0.0970368
Pyrimidine dRN salvage synthesis	0	0.0961656	0.221082	0.0663722	0.162467	0.159152	0	0	0.184898	0.233889	0
Pyrimidine RN de novo synthesis	0	0	0	0.133848	0.0333196	0.135153	0.0166801	0	0.178508	0.0345793	0.120271
Pyrimidine RN degradation	0.062474	0.00464228	0	0	0	0	0	0	0	0.00895843	0.0255994
Pyrimidine RN salvage synthesis	0.294666	0.140938	0	0.0654764	0	0	0.319497	0.0713248	0.132033	0.0538404	0.0513372
Fatty acid synthesis	0.0620233	0	0	0	0	0	0.00976194	0	0	0	0
Fatty acid transporter	0.114968	0.0417861	0	0.0115834	0.0276097	0.0258775	0.0846951	0.037637	0.0540235	0.0184917	0.0668965
Beta-oxidation	0.0830696	0	0.339452	0	0	0	0.0902027	0	0.0322397	0.0226967	0
Phospholipid synthesis-PA	0	0.0934325	0	0.0958128	0.0678252	0.0997052	0.0718483	0.0210912	0.0881701	0.0219916	0.111768
Phospholipid synthesis-PC	0	0	0	0	0.126615	0	0	0	0	0	0.00557806
Phospholipid synthesis-PE	0.0379118	0.0244682	0	0	0.150954	0.142152	0	0.125878	0.0624918	0	0.165685
Phospholipid synthesis-PI	0	0.0414202	0.250491	0.146107	0.0301108	0.0303705	0	0	0.0682171	0.132973	0
Phospholipid synthesis-PS	0	0.0371257	0.473597	0.101718	0.0271357	0.0118067	0	0	0	0	0
Phospholipid degradation	0.0827585	0.0581155	0.179623	0	0.039407	0	0.0737566	0	0.13376	0.0553999	0.0545388
Triglyceride synthesis	0.0491945	0	0	0	0	0	0.010898	0	0	0	0
Triglyceride degradation	0	0.00706177	0.250877	0.0293519	0	0	0	0	0.00197693	0	0
Ceramide synthesis	0	0	0	0	0	0	0	0	0	0	0
Reprogrammed lipid metabolism	0	0	0	0.306585	0	0	0	0	0	0	0
Gluconeogenesis-specific	0	0.0876154	0.277769	0.195051	0.0231066	0.0188277	0	0	0	0.0268029	0
Sialic acid synthesis	0	0.0212324	0.0931032	0.0293825	0.114298	0	0.0652139	0.105696	0	0.0243316	0
O-glycosylation	0	0	0	0	0	0.00287728	0	0	0	0	0
N-glycosylation complex synthesis phase	0	0	0	0	0	0	0	0	0	0	0
N-glycosylation initial phase	0	0	0	0	0	0.0771946	0	0	0	0	0
N-glycosylation processing phase	0	0	0	0	0	0	0	0	0	0	0
Chondroitin sulfate synthesis	0	0	0	0	0	0	0	0	0	0	0
Heparan sulfate synthesis	0.0126772	0	0	0	0	0	0	0	0	0	0
Hyaluronic acid synthesis	0	0	0	0	0	0	0	0	0	0	0
Keratan sulfate synthesis	0.0185397	0	0	0.00706316	0	0	0	0	0	0.0144259	0
Retinol biosynthesis	0	0.00588414	0.048315	0	0	0.0142904	0.0475587	0.0657194	0.0523984	4.38717e-05	0
Retinol metabolism	0.00504769	0	0.0401258	0	0	0.0319968	0	0	0	0	0.00341739
Mevalonate pathway	0.00751345	0.0237651	0.222571	0	0	0.0796916	0.0763553	0.0645876	0	0	0
Circadian rhythm	0	0	0	0	0	0	0	0	0	0	0
Choline production	0	0	0	0	0	0	0	0	0	0	0
