## Supplementary material for "Acid-Base Homeostasis and Implications to the Phenotypic Behaviors of Cancer": Table S6

### Sheet: Sheet1
Table S6 Average expression levels of three key enzyme genes involved ferroptosis
	BRCA		COAD		HNSC		KIRC		KIRP		LUAD		PRAD		STAD		THCA
	Control	Cancer	Control	Cancer	Control	Cancer	Control	Cancer	Control	Cancer	Control	Cancer	Control	Cancer	Control	Cancer	Control	Cancer
ACSL4	43.8297	20.8555	13.6255	31.7828	22.1037	34.8022	105.842	40.0253	79.5235	41.4354	94.979	50.9057	24.3407	10.7168	19.9553	42.5179	29.3512	31.0625
ALOX15	4.35709	3.16705	1.08015	1.84796	23.0968	4.91055	0.080404	0.10309	0.09011	0.09749	32.9469	7.93089	1.84976	7.21705	0.24348	2.30284	0.16183	0.11226
LPCAT3	15.8532	17.02	27.4239	13.593	11.4881	14.7522	18.0921	22.5238	16.9119	23.3017	26.0964	13.6875	21.3714	24.4678	19.7947	23.8378	14.3715	10.3114
