## Supplementary material for "Acid-Base Homeostasis and Implications to the Phenotypic Behaviors of Cancer": Table S7

### Sheet: Sheet1
Table S7 Correlation coefficients between Fenton reaction level and hydroperoxide marker genes
	CorrCoef	p-value
BRCA	-0.397698	2.46e-43
COAD	-0.652263	1.68e-59
HNSC	-0.371174	7.64e-18
KIRC	0.476446	6.79e-32
KIRP	-0.441876	3.04e-15
LUAD	0.600741	8.79e-54
PRAD	-0.466111	2.79e-28
STAD	0.144155	0.00516032
THCA	-0.53169	1.48e-38
Note: Hydroperoxide marker genes consist of: APOA4, CD36, CD38, DAPK1, DDIAS, GPX1, JAK2, MGST1, OXR1, PRKCD, PRKD1, RNF112, SP1, TP53INP1, TRPM2, and XRCC1.
