## Supplementary material for "Acid-Base Homeostasis and Implications to the Phenotypic Behaviors of Cancer": Table S8

### Sheet: BRCA
Table S8 Log2 fold-change of Fenton reaction and ferroptosis related genes
GeneGroup	Symbol	I	II	III	IV
FR	ANAPC11	0.958944	1.18409	1.26936	1.44692
FR	BRCA1	0.887606	1.13894	1.12934	0.975449
FR	CDC20	3.11281	3.69591	3.42848	3.51705
FR	CDC34	0.449806	0.615902	0.624731	0.776152
FR	CPSF3	0.410121	0.573212	0.431899	0.482335
FR	CPSF4	0	0	0	0
FR	DAZAP1	0.519584	0.616463	0.583258	0.66264
FR	ENO1	0	0.439457	0.298105	0.883688
FR	EXOSC1	0.450099	0.529667	0.521175	0.638602
FR	EXOSC2	0.169611	0.294764	0.273943	0
FR	EXOSC4	1.25963	1.47878	1.75365	1.76021
FR	EXOSC5	0.718088	0.882818	0.825335	0.929973
FR	EXOSC7	0.231215	0.254796	0.278816	0
FR	EXOSC8	0	0	0	0
FR	EXOSC9	0.161467	0.287879	0.24898	0
FR	LSM2	0.467865	0.662044	0.613991	0.816292
FR	LSM4	1.23541	1.42221	1.44436	1.55702
FR	LSM5	0.456825	0.525192	0.468651	0.633883
FR	LSM7	0.897555	1.00863	1.10828	1.2023
FR	MAGOH	0.483327	0.655398	0.473003	0.557706
FR	MAGOHB	0.720214	0.919122	0.799298	1.23981
FR	NAA38	0.686468	0.721451	0.872438	0.946459
FR	NCBP1	0.415554	0.496652	0.430359	0.384469
FR	NXT1	0.475401	0.604283	0.53709	0.65753
FR	PABPN1	0.402719	0.467967	0.45535	0
FR	PNPT1	0.294702	0.495794	0.402864	0
FR	POMP	0.421104	0.544153	0.568987	0.692313
FR	PPP1CA	0.992529	1.11725	1.21145	1.54294
FR	PPP2R3B	0.287463	0.500819	0.438298	0.768128
FR	PRPF19	0.699815	0.699885	0.72704	0.80586
FR	PSMA1	0.295442	0.328628	0.323597	0.596726
FR	PSMA2	0.40802	0.470631	0.533148	0.647496
FR	PSMA3	0.413787	0.489158	0.571943	0.48928
FR	PSMA4	0.582524	0.68568	0.668295	0.770415
FR	PSMA5	0.817554	0.898015	0.887768	1.0737
FR	PSMA6	0.577097	0.655801	0.702975	1.04944
FR	PSMA7	0.490172	0.754087	0.836934	1.46704
FR	PSMB1	0.204181	0.308651	0.324745	0.564765
FR	PSMB2	0.430034	0.589504	0.483628	0.702646
FR	PSMB3	0.987463	1.15036	1.37023	0.942142
FR	PSMB4	0.783137	0.951212	0.925379	1.04763
FR	PSMB5	0.536258	0.750009	0.740964	0.844405
FR	PSMB7	0.260339	0.368741	0.44713	0.503325
FR	PSMC1	0	0	0	0
FR	PSMC3	0.387131	0.477824	0.530918	0.904572
FR	PSMC4	0.828514	1.03392	0.960572	1.04276
FR	PSMC5	0.332086	0.583232	0.644802	1.28114
FR	PSMC6	0.215748	0.293364	0.346531	0
FR	PSMD13	0.370983	0.403012	0.381582	0.806312
FR	PSMD14	0.707177	0.858849	0.791621	0.929795
FR	PSMD3	1.03011	1.4664	1.38095	1.48575
FR	PSMD4	0.667817	0.839502	0.886627	1.07053
FR	PSMD8	0.326259	0.51012	0.504156	0.562393
FR	PSME2	1.17662	1.28708	1.27081	1.28025
FR	RNF7	0.393494	0.449195	0.425355	0.609367
FR	RNPS1	0.703696	0.792224	0.703724	0.807881
FR	SHFM1	0.696334	0.861193	0.806628	1.09319
FR	TCEB1	0.825394	0.96924	1.03545	1.16598
FR	TCEB2	1.00692	1.12451	1.23761	1.41429
FR	UBE2C	3.74905	4.29742	4.20847	4.26414
FR	UBE2J2	0.39931	0.459555	0.461812	0.565129
FR	UBE2M	0.713585	0.821644	0.8532	1.17318
FR	UBE2S	2.12682	2.63381	2.51056	2.71779
FR	WIBG	0.737821	0.703766	0.818116	0.851611
Ferroptosis	ACSL4	-1.11255	-1.17645	-1.27505	-1.57114
Ferroptosis	ALOX15	0	-0.606488	0	0
Ferroptosis	LPCAT3	0	0	0	0

### Sheet: COAD
GeneGroup	Symbol	I	II	III	IV
FR	ANAPC11	1.01036	0.924169	0.923669	1.08381
FR	BRCA1	1.27113	1.31105	1.27808	1.1514
FR	CDC20	1.16437	1.23687	1.18187	1.05855
FR	CDC34	0.611827	0.562267	0.592566	0.653865
FR	CPSF3	0.800094	0.784756	0.783619	0.877254
FR	CPSF4	0.887388	0.817577	0.93568	0.953023
FR	DAZAP1	0.431824	0.457634	0.510996	0.426344
FR	ENO1	0.793212	0.860553	0.798576	0.498295
FR	EXOSC1	0.319788	0.399928	0.442692	0.433319
FR	EXOSC2	1.09635	1.13742	1.07689	1.11939
FR	EXOSC4	1.40778	1.3115	1.38258	1.50007
FR	EXOSC5	1.35402	1.3434	1.40231	1.47137
FR	EXOSC7	1.09048	1.0836	1.11564	1.03901
FR	EXOSC8	1.04391	1.14547	1.11427	1.36915
FR	EXOSC9	0.554161	0.672224	0.419534	0.417936
FR	LSM2	0.790577	0.817153	0.833066	0.789922
FR	LSM4	0.490579	0.572006	0.611034	0.571948
FR	LSM5	0.762732	0.815479	0.814326	0.827902
FR	LSM7	1.24891	1.23935	1.15543	1.31298
FR	MAGOH	0.520833	0.481021	0.467556	0.572272
FR	MAGOHB	0.997301	1.13047	0.926867	1.0136
FR	NAA38	0	0	0	0
FR	NCBP1	0	0	0	0
FR	NXT1	1.39874	1.32783	1.48329	1.56847
FR	PABPN1	0	0.3096	0.343053	0
FR	PNPT1	1.02388	1.08328	0.95071	1.06903
FR	POMP	0.766069	0.897841	0.917111	1.26807
FR	PPP1CA	0	0	0	0
FR	PPP2R3B	1.60866	1.45491	1.62855	1.59021
FR	PRPF19	0.59108	0.602576	0.683544	0.650968
FR	PSMA1	0.522263	0.599188	0.504398	0.500392
FR	PSMA2	0	1.21144	0.392956	1.13717
FR	PSMA3	0.413901	0.468459	0.393121	0
FR	PSMA4	0	0	0	0
FR	PSMA5	0.450738	0.48401	0.363092	0.302905
FR	PSMA6	0	0	0	0
FR	PSMA7	1.24042	1.18876	1.28233	1.29252
FR	PSMB1	0.487205	0.502059	0.519233	0.464999
FR	PSMB2	0.609394	0.623162	0.577973	0.475588
FR	PSMB3	0.489975	0.557795	0.699945	0.612146
FR	PSMB4	0.406626	0.448443	0.446872	0.47212
FR	PSMB5	0.566432	0.548861	0.5846	0.473244
FR	PSMB7	0.447471	0.51298	0.496662	0.53937
FR	PSMC1	0	0	0	-0.261763
FR	PSMC3	0	0	0	0
FR	PSMC4	0	0.294353	0.279683	0
FR	PSMC5	0	0	0	0
FR	PSMC6	0	0	0	0
FR	PSMD13	0.334691	0.398164	0.438407	0.41786
FR	PSMD14	0.931254	0.963695	0.87496	0.889834
FR	PSMD3	0	0.360529	0.462165	0
FR	PSMD4	0.331768	0.36949	0.430108	0.505239
FR	PSMD8	0	0.373761	0.323025	0
FR	PSME2	0	0	0	0
FR	RNF7	-0.446178	-0.43949	-0.403838	-0.41654
FR	RNPS1	0.551848	0.559089	0.686112	0.712065
FR	SHFM1	0.720519	0.664006	0.810497	0.762085
FR	TCEB1	0.814452	0.773794	0.862496	0.925697
FR	TCEB2	0	0.546131	0.616136	0.816511
FR	UBE2C	2.03555	2.06817	2.14671	2.1642
FR	UBE2J2	0	0	0	0
FR	UBE2M	0.334579	0.411515	0.405752	0.376243
FR	UBE2S	1.69009	1.88708	1.77249	1.73335
FR	WIBG	-0.269765	0	0	0
Ferroptosis	ACSL4	0.95799	1.08493	0.86773	0.917727
Ferroptosis	ALOX15	0	0	0	1.13923
Ferroptosis	LPCAT3	-1.31293	-1.26598	-1.3726	-1.40472

### Sheet: HNSC
GeneGroup	Symbol	I	II	III	IV
FR	ANAPC11	0	0	0.451131	0
FR	BRCA1	0.954719	1.08134	1.11191	1.01549
FR	CDC20	1.37315	1.6414	1.60139	1.6126
FR	CDC34	0	0	0	0
FR	CPSF3	0.36356	0.420928	0.459794	0.444497
FR	CPSF4	0	0	0.543823	0.401123
FR	DAZAP1	0	0.27233	0.324557	0.277055
FR	ENO1	0	0.468947	0.454577	0.50103
FR	EXOSC1	0	0	0.322629	0
FR	EXOSC2	0	0.47146	0.619826	0.704902
FR	EXOSC4	0	0	0.737559	0.826571
FR	EXOSC5	0	0	0	0
FR	EXOSC7	0	0	0	0
FR	EXOSC8	0	0	0	0
FR	EXOSC9	0	0.363989	0.355256	0.432699
FR	LSM2	0	0	0.540511	0.464215
FR	LSM4	0	0.424557	0.627834	0.645552
FR	LSM5	0	0	0.746673	0.560968
FR	LSM7	0	0	0.487921	0.425387
FR	MAGOH	0	0.381151	0.522628	0.488234
FR	MAGOHB	0.567569	0.724094	0.872494	0.791615
FR	NAA38	0	0	0	0
FR	NCBP1	0	0.332834	0.271686	0.306785
FR	NXT1	0	0	0.437614	0.404043
FR	PABPN1	0	0	0.521864	0.430365
FR	PNPT1	0	0.389609	0.370431	0.36916
FR	POMP	0	0	0	0
FR	PPP1CA	0	0	0.361054	0
FR	PPP2R3B	-0.730658	-0.742812	-0.54072	-0.496144
FR	PRPF19	0	0	0	0
FR	PSMA1	0	0.450872	0.498961	0.413397
FR	PSMA2	0	0	0.500468	0.345576
FR	PSMA3	0	0.408226	0.508443	0.385064
FR	PSMA4	0	0.46816	0.604408	0.531811
FR	PSMA5	0	0	0.369396	0.298273
FR	PSMA6	0.50595	0.498276	0.600273	0.535435
FR	PSMA7	0	0.35141	0.583521	0.484034
FR	PSMB1	0	0	0.633385	0.575667
FR	PSMB2	0.511007	0.74363	0.738651	0.693859
FR	PSMB3	0	0	0.656888	0.642308
FR	PSMB4	0	0.419647	0.660582	0.512406
FR	PSMB5	0	0	0.331928	0.319966
FR	PSMB7	0	0	0.544387	0.670318
FR	PSMC1	0	0	0	0
FR	PSMC3	0	0	0.385608	0
FR	PSMC4	0	0.248718	0.251343	0.300506
FR	PSMC5	0	0	0	0
FR	PSMC6	0	0	0.308655	0
FR	PSMD13	0	0	0.478956	0.36628
FR	PSMD14	0	0.394029	0.401622	0.419632
FR	PSMD3	0	0.352414	0.58556	0.502263
FR	PSMD4	0	0	0.473807	0.322154
FR	PSMD8	0	0	0	0
FR	PSME2	0	0.666968	0.725464	0.650751
FR	RNF7	0	0	0.459846	0.451445
FR	RNPS1	0	0.3526	0.438814	0.411054
FR	SHFM1	0	0.443868	0.893154	0.758607
FR	TCEB1	0	0	0.646861	0.448262
FR	TCEB2	0	0	0	0
FR	UBE2C	1.63772	1.70032	1.88107	1.82343
FR	UBE2J2	0	0	0	0
FR	UBE2M	0	0	0	0
FR	UBE2S	1.21237	1.36531	1.65609	1.6758
FR	WIBG	-0.483573	-0.60718	-0.373204	-0.53941
Ferroptosis	ACSL4	0	0	0	0
Ferroptosis	ALOX15	-3.87414	-2.19764	-3.38812	-2.57858
Ferroptosis	LPCAT3	0	0	0	0

### Sheet: KIRC
GeneGroup	Symbol	I	II	III	IV
FR	ANAPC11	0	0.440449	0	0
FR	BRCA1	0.734964	0.621082	0.699732	0.964738
FR	CDC20	1.19777	1.38439	1.86803	2.62234
FR	CDC34	0.576933	0.68937	0.692624	0.775886
FR	CPSF3	0	0	0	0
FR	CPSF4	0.322917	0.357472	0.380181	0.503786
FR	DAZAP1	0.574293	0.649524	0.671554	0.717372
FR	ENO1	0.627634	0.473057	0.595431	0.583565
FR	EXOSC1	0	0.267824	0.285188	0.479895
FR	EXOSC2	0.587597	0.50551	0.49698	0.480117
FR	EXOSC4	0	0	0	0
FR	EXOSC5	1.12962	1.43498	1.45145	1.552
FR	EXOSC7	-0.817811	-0.771071	-1.13079	-0.943398
FR	EXOSC8	0.600613	0.844846	0.692323	0.808139
FR	EXOSC9	0.532959	0.641791	0.545971	0.618792
FR	LSM2	0	0	0.239199	0.386974
FR	LSM4	-0.475684	0	-0.31112	0
FR	LSM5	0	0.342366	0.238734	0.325182
FR	LSM7	0.61173	0.91849	0.816623	0.996245
FR	MAGOH	0.169075	0	0.228648	0.371011
FR	MAGOHB	0.489076	0.806328	0.721761	0.878875
FR	NAA38	0	0	0	0
FR	NCBP1	-0.334451	0	-0.407579	-0.359363
FR	NXT1	0.264734	0.350497	0.4413	0.610091
FR	PABPN1	0.355315	0.424754	0.64901	0.612139
FR	PNPT1	-0.282294	-0.199619	-0.259091	-0.266058
FR	POMP	0.211429	0.424742	0.299435	0.407072
FR	PPP1CA	0	0	0	0
FR	PPP2R3B	0.704675	0.737915	0.983507	1.09329
FR	PRPF19	0	0	0	0.167544
FR	PSMA1	0.411284	0.610441	0.585369	0.697954
FR	PSMA2	0	0.426555	0.224696	0.345932
FR	PSMA3	0	0.285105	0.20335	0.261208
FR	PSMA4	0.203963	0.38318	0.349901	0.51776
FR	PSMA5	-0.257036	0	0	0
FR	PSMA6	0.36145	0.486913	0.317899	0.30856
FR	PSMA7	0	0	0	0.312922
FR	PSMB1	0.172889	0	0.297001	0.351417
FR	PSMB2	0.195589	0	0.34517	0.461086
FR	PSMB3	0	0	0	0.427346
FR	PSMB4	0.199046	0.472629	0.428958	0.566571
FR	PSMB5	-0.206849	-0.250243	-0.203418	0
FR	PSMB7	0.364129	0.398668	0.361534	0.409784
FR	PSMC1	0	0	0	0
FR	PSMC3	0.256227	0.339563	0.379293	0.526608
FR	PSMC4	-0.162397	0	0	0
FR	PSMC5	-0.221927	-0.32333	-0.189352	0
FR	PSMC6	0	0	0	0
FR	PSMD13	0.205504	0.354918	0.380065	0.518069
FR	PSMD14	0	0	0	0.25767
FR	PSMD3	0.23299	0.195048	0.295929	0.356005
FR	PSMD4	0.197576	0.281798	0.332465	0.486084
FR	PSMD8	0	0.279805	0	0.296143
FR	PSME2	0.45079	0.649813	0.797228	0.955435
FR	RNF7	0.206964	0.320628	0.410676	0.463897
FR	RNPS1	0.23855	0.215428	0.332011	0.380423
FR	SHFM1	0.696271	0.857076	0.892972	1.15831
FR	TCEB1	0	0.332425	0	0.268212
FR	TCEB2	0	0.621823	0.378097	0.537121
FR	UBE2C	2.21484	2.59035	3.33436	3.92929
FR	UBE2J2	0.319922	0.333605	0.466992	0.510221
FR	UBE2M	0.362471	0.496567	0.426972	0.492139
FR	UBE2S	0.331349	0.670445	0.749253	1.28666
FR	WIBG	0.233716	0.305809	0.429979	0.514139
Ferroptosis	ACSL4	-1.54537	-1.55953	-1.45025	-1.48005
Ferroptosis	ALOX15	0	0	0	0
Ferroptosis	LPCAT3	0	0	0	0

### Sheet: KIRP
GeneGroup	Symbol	I	II	III	IV
FR	ANAPC11	0.730688	0.567492	0.83632	0.76659
FR	BRCA1	1.00585	1.34928	1.65885	1.84537
FR	CDC20	1.25587	1.63042	2.75963	3.09015
FR	CDC34	0.698869	0.57989	0.843069	0.9278
FR	CPSF3	0.271962	0.353904	0.510252	0.522341
FR	CPSF4	0.356953	0	0.405316	0.515234
FR	DAZAP1	0.582163	0.558587	0.607166	0.682966
FR	ENO1	0.334866	0	0.438631	0.603427
FR	EXOSC1	0.543775	0.460103	0.629439	0.73677
FR	EXOSC2	0	0	0.415119	0.489784
FR	EXOSC4	0	0	0	0
FR	EXOSC5	0.728933	0.819129	1.28185	1.66145
FR	EXOSC7	0	0	-0.417882	0
FR	EXOSC8	0.498817	0	0.37275	0.597073
FR	EXOSC9	0.351032	0	0.344527	0.374886
FR	LSM2	0	0	0.369836	0.556685
FR	LSM4	0.301449	0	0.37873	0
FR	LSM5	0.692938	0.663305	0.578051	0.748665
FR	LSM7	0.800872	0.602624	0.903196	0.925551
FR	MAGOH	0.372462	0	0.408042	0.54584
FR	MAGOHB	0.734115	0.73738	0.970661	0.872725
FR	NAA38	0.62414	0	0	0
FR	NCBP1	0	0	0	0
FR	NXT1	0.452102	0	0.570841	0.79846
FR	PABPN1	0.612759	0	0.431393	0
FR	PNPT1	0	0	0	0
FR	POMP	0.442609	0.491196	0.504801	0
FR	PPP1CA	0	0	0.308912	0
FR	PPP2R3B	0.573239	0	0.57268	0
FR	PRPF19	0	0	0.307296	0.38526
FR	PSMA1	0.471276	0.483216	0.660874	0.619594
FR	PSMA2	0.387475	0.514322	0	0
FR	PSMA3	0	0	0.341464	0
FR	PSMA4	0.278071	0	0.505623	0
FR	PSMA5	0	0	0.355178	0
FR	PSMA6	0	0	0	0
FR	PSMA7	0	0	0.48162	0
FR	PSMB1	0.289933	0	0	0
FR	PSMB2	0.358016	0.387589	0.549443	0.609965
FR	PSMB3	1.01443	0.82966	1.14112	1.1834
FR	PSMB4	0	0	0.528752	0
FR	PSMB5	0	0	0	0
FR	PSMB7	0.39366	0	0.512147	0.539266
FR	PSMC1	0	0	0	0
FR	PSMC3	0	0	0	0
FR	PSMC4	0	0	0.275264	0
FR	PSMC5	0.385634	0	0.346736	0
FR	PSMC6	0	0	0	0
FR	PSMD13	0.294526	0	0.396063	0
FR	PSMD14	0.363515	0.549849	0.545726	0.645052
FR	PSMD3	0.394039	0.458218	0.543543	0.661337
FR	PSMD4	0	0	0.545371	0.489596
FR	PSMD8	0	0	0	0
FR	PSME2	0.829351	0.774568	0.924249	0.826873
FR	RNF7	0.31594	0.439455	0.429141	0.439285
FR	RNPS1	0.50524	0.534055	0.736795	0.906596
FR	SHFM1	1.33892	1.15987	1.29263	1.57543
FR	TCEB1	0	0	0.502332	0.460788
FR	TCEB2	0.846445	0.644332	1.09971	0.949619
FR	UBE2C	2.83575	3.32113	4.41678	4.84082
FR	UBE2J2	0.279426	0	0	0
FR	UBE2M	0	0	0	0.505209
FR	UBE2S	0.459547	0	1.13323	1.27389
FR	WIBG	0.597441	0.510741	0.622466	0.754401
Ferroptosis	ACSL4	-0.996934	-1.14012	-0.981891	0
Ferroptosis	ALOX15	0	0	0	0
Ferroptosis	LPCAT3	0	0	0	0

### Sheet: LUAD
GeneGroup	Symbol	I	II	III	IV
FR	ANAPC11	0.755343	0.933313	0.88267	0.817098
FR	BRCA1	1.35013	1.63808	1.55865	1.68279
FR	CDC20	3.6213	3.91081	3.92738	4.08915
FR	CDC34	0.58198	0.708257	0.767066	0.63338
FR	CPSF3	0.703802	0.805176	0.934257	0.944142
FR	CPSF4	0.67632	0.805102	0.993442	0.955879
FR	DAZAP1	0.323769	0.395171	0.390886	0.374255
FR	ENO1	1.06191	1.29168	1.29611	1.43444
FR	EXOSC1	0.521547	0.640838	0.715361	0.614245
FR	EXOSC2	0.561339	0.58928	0.708014	0.809165
FR	EXOSC4	0.977273	1.08274	1.20944	0.986322
FR	EXOSC5	1.09568	1.16924	1.37301	1.22993
FR	EXOSC7	0	0	0	0
FR	EXOSC8	0.311824	0	0.29857	0.612959
FR	EXOSC9	0	0	0	0
FR	LSM2	0.66412	0.785107	0.850353	0.789607
FR	LSM4	0.531763	0.62637	0.733335	0.721209
FR	LSM5	0.667568	0.73237	0.839338	0.822462
FR	LSM7	0.581662	0.702931	0.720856	0
FR	MAGOH	0.351089	0.400865	0.39597	0.461999
FR	MAGOHB	0.739512	0.822597	0.991348	0.955715
FR	NAA38	0	0	0	0
FR	NCBP1	0.387924	0.418248	0.507646	0.611015
FR	NXT1	0.359766	0.395434	0.428686	0
FR	PABPN1	0.546564	0.577634	0.56734	0.532509
FR	PNPT1	0.680152	0.73982	0.819081	0.719729
FR	POMP	0	0.287556	0.320996	0
FR	PPP1CA	0.296399	0.490394	0.517582	0.41325
FR	PPP2R3B	1.02212	0.982428	1.04755	0.931186
FR	PRPF19	0.545298	0.709018	0.737915	0.799116
FR	PSMA1	0.468661	0.467247	0.564577	0.473964
FR	PSMA2	0.237171	0	0.363933	0
FR	PSMA3	0.391087	0.342158	0.420264	0.495143
FR	PSMA4	0.239123	0.378283	0.433406	0
FR	PSMA5	0.561135	0.703439	0.726269	0.639999
FR	PSMA6	0.629949	0.781341	0.852588	0
FR	PSMA7	0.319327	0.430687	0.397818	0
FR	PSMB1	0	0	0	0
FR	PSMB2	0.464326	0.599909	0.58788	0.631228
FR	PSMB3	0.756345	0.930333	0.910617	0.818951
FR	PSMB4	0.812352	0.944549	0.957515	0.859899
FR	PSMB5	0.613584	0.81437	0.833879	0.754381
FR	PSMB7	0.233179	0.341552	0.467425	0
FR	PSMC1	0	0	0.38642	0.391431
FR	PSMC3	0	0.256313	0.368802	0
FR	PSMC4	0.720111	0.758448	0.909852	0.883919
FR	PSMC5	0.343301	0.448351	0.546924	0.393471
FR	PSMC6	0.544707	0.522914	0.660716	0.522398
FR	PSMD13	0.288198	0.347144	0.504674	0
FR	PSMD14	0.732064	0.848615	0.949439	0.952682
FR	PSMD3	0.52774	0.761081	0.675306	0.628545
FR	PSMD4	0.78564	0.921474	0.949668	0.945322
FR	PSMD8	0.297748	0.304614	0.476821	0.468821
FR	PSME2	0.560901	0.612269	0.726155	0.484538
FR	RNF7	0	0	0.337387	0
FR	RNPS1	0.568077	0.607959	0.608423	0.723464
FR	SHFM1	0.884431	0.947687	1.18005	0.938151
FR	TCEB1	0.706896	0.790936	0.83766	0.726391
FR	TCEB2	0.344055	0.404611	0.521337	0
FR	UBE2C	3.99895	4.40143	4.26436	4.54662
FR	UBE2J2	0.293044	0.402168	0.33122	0
FR	UBE2M	0	0.407005	0.38632	0.416905
FR	UBE2S	1.54755	1.84666	1.88267	2.08832
FR	WIBG	0.296153	0.357909	0.514642	0.371589
Ferroptosis	ACSL4	-1.10343	-0.954588	-0.667824	-0.948588
Ferroptosis	ALOX15	-2.04874	-2.99573	-3.14253	0
Ferroptosis	LPCAT3	-1.07561	-0.959706	-0.914416	-0.994159

### Sheet: PRAD
GeneGroup	Symbol	I	II	III	IV
FR	ANAPC11	0.430872	0.490576	0.396752	0.397445
FR	BRCA1	0	0	0	0.477266
FR	CDC20	0	0.988222	1.75433	2.2808
FR	CDC34	0.471276	0.455505	0	0.331353
FR	CPSF3	0	0	0	0.162901
FR	CPSF4	0	0.223111	0	0.290245
FR	DAZAP1	0.439761	0.405119	0.530531	0.581629
FR	ENO1	0	0	0	0.269502
FR	EXOSC1	0	0	0	0
FR	EXOSC2	0	0.148973	0.283232	0.314963
FR	EXOSC4	0.699895	0.855654	0.628517	0.724517
FR	EXOSC5	0.695693	0.713538	0.583694	0.596411
FR	EXOSC7	0	0	0	0.210184
FR	EXOSC8	0	0	0	0
FR	EXOSC9	0.304387	0.272004	0.325431	0.31002
FR	LSM2	0	0.227604	0	0.257874
FR	LSM4	0	0.31147	0	0.315846
FR	LSM5	0	0.254904	0.274226	0.390446
FR	LSM7	0.80576	0.809122	0.755384	0.792735
FR	MAGOH	0	0	0.227236	0.210012
FR	MAGOHB	0	0	0	0.23359
FR	NAA38	0.658952	0.616347	0	0
FR	NCBP1	0	0	0	0
FR	NXT1	0	0	0	0
FR	PABPN1	0.524732	0.444768	0.578263	0.53445
FR	PNPT1	0.244799	0.230703	0.28762	0.320981
FR	POMP	0	0.195712	0	0
FR	PPP1CA	0	0.276459	0	0.212103
FR	PPP2R3B	0.609509	0.58527	0.861444	0.639272
FR	PRPF19	0.293465	0.341262	0.265188	0.315027
FR	PSMA1	0	0.167448	0	0.261684
FR	PSMA2	0	0	0	-0.595519
FR	PSMA3	0	0.22776	0.212833	0.273172
FR	PSMA4	0.446218	0.367707	0	0.270884
FR	PSMA5	0.239896	0.330742	0.297516	0.343298
FR	PSMA6	0	0	0	0.207378
FR	PSMA7	0	0.245273	0	0.361789
FR	PSMB1	0	0.317747	0	0.255606
FR	PSMB2	0	0	0	0
FR	PSMB3	0.413995	0.461063	0	0
FR	PSMB4	0	0	0	0.238521
FR	PSMB5	0.371147	0.456695	0.311291	0.417348
FR	PSMB7	0.462796	0.460511	0.405863	0.41102
FR	PSMC1	0	0	0	0
FR	PSMC3	0	0	0	0
FR	PSMC4	0	0	0	0
FR	PSMC5	0.290996	0.263288	0	0
FR	PSMC6	0	0	0	0.183724
FR	PSMD13	0.305835	0.399863	0.314832	0.355848
FR	PSMD14	0	0	0	0
FR	PSMD3	0.252526	0.314302	0.363778	0.382966
FR	PSMD4	0	0.226474	0	0.223065
FR	PSMD8	0	0.188765	0	0
FR	PSME2	0.518259	0.526441	0.436669	0.496316
FR	RNF7	0	0	0	0
FR	RNPS1	0.256296	0.252021	0.240523	0.297701
FR	SHFM1	0.558802	0.555338	0.570037	0.787207
FR	TCEB1	0	0.293511	0.350795	0.687316
FR	TCEB2	0.588668	0.565251	0	0.351835
FR	UBE2C	0	1.03102	1.87956	2.73751
FR	UBE2J2	0.385771	0.46389	0.400867	0.408747
FR	UBE2M	0.358516	0.37369	0.312774	0.332231
FR	UBE2S	0.574181	0.877783	0.969775	1.12779
FR	WIBG	0.611567	0.531632	0.430714	0.320461
Ferroptosis	ACSL4	-1.17861	-1.10294	-1.15034	-1.14988
Ferroptosis	ALOX15	1.31219	1.70795	1.43876	2.07778
Ferroptosis	LPCAT3	0	0	0	0

### Sheet: STAD
GeneGroup	Symbol	I	II	III	IV
FR	ANAPC11	0	0	0	0
FR	BRCA1	1.46966	1.29368	1.37924	1.52796
FR	CDC20	1.44252	1.32978	1.23967	1.50654
FR	CDC34	0	0	0	0
FR	CPSF3	0.525191	0.529722	0.444595	0.530763
FR	CPSF4	0	0.519955	0.441162	0
FR	DAZAP1	0.336792	0.327317	0.27473	0
FR	ENO1	0.639742	0	0	0.642957
FR	EXOSC1	0	0	0	0
FR	EXOSC2	0.661433	0.497399	0.481627	0.672513
FR	EXOSC4	0.481804	0	0	0
FR	EXOSC5	0.653773	0.657876	0.509305	0.629475
FR	EXOSC7	0	0	0	0
FR	EXOSC8	0.69374	0.525306	0.487615	0.765271
FR	EXOSC9	0.573231	0.382056	0.431507	0.578779
FR	LSM2	0	0	0	0
FR	LSM4	0	0	0	0
FR	LSM5	0.569358	0.575549	0.598005	0.628498
FR	LSM7	0	0	0	0
FR	MAGOH	0	0.33191	0	0
FR	MAGOHB	0.423623	0.499441	0.524271	0.607946
FR	NAA38	-0.739644	-0.472593	-0.663338	-0.539091
FR	NCBP1	0.607773	0.3956	0.534787	0.61903
FR	NXT1	0	0	0	0
FR	PABPN1	0	0.392175	0.44127	0
FR	PNPT1	1.03493	0.977139	0.980815	1.07182
FR	POMP	0	0	0.401252	0.545998
FR	PPP1CA	0	0	-0.403891	0
FR	PPP2R3B	0	0	0	0
FR	PRPF19	0	0.35584	0	0
FR	PSMA1	0.395168	0.365382	0.416851	0.55871
FR	PSMA2	0	0	0	0
FR	PSMA3	0	0	0.313051	0.52805
FR	PSMA4	0	0.37147	0.333152	0.432703
FR	PSMA5	0	0	0	0
FR	PSMA6	0	0	0	0
FR	PSMA7	0.451262	0	0	0.527527
FR	PSMB1	0	0	0	0
FR	PSMB2	0.376073	0.318466	0	0
FR	PSMB3	0	0	0	0
FR	PSMB4	0	0	0	0
FR	PSMB5	0	0	0	0
FR	PSMB7	0	0	0	0
FR	PSMC1	0	0	0	0
FR	PSMC3	0	0	0	0
FR	PSMC4	0	0.36644	0	0
FR	PSMC5	0	0	-0.238163	0
FR	PSMC6	0	0	0	0
FR	PSMD13	0.314907	0.253375	0	0
FR	PSMD14	0.682842	0.567461	0.563835	0.634145
FR	PSMD3	0.992521	0.862865	0.939455	0
FR	PSMD4	0	0	0	0
FR	PSMD8	0	0	0	0
FR	PSME2	0	0	0	0
FR	RNF7	0	0	0	0
FR	RNPS1	0.375953	0.33303	0.284447	0.331189
FR	SHFM1	0	0.761533	0.685199	0
FR	TCEB1	0	0	0	0
FR	TCEB2	0	0	-0.384956	0
FR	UBE2C	2.07302	2.01919	2.00936	2.12031
FR	UBE2J2	0	0	-0.330594	0
FR	UBE2M	0	0	0	0
FR	UBE2S	1.23641	1.20711	1.03212	1.25415
FR	WIBG	-0.494914	-0.356632	-0.45733	-0.521749
Ferroptosis	ACSL4	0.47918	0	0.494348	0.524301
Ferroptosis	ALOX15	1.58759	2.21047	1.38196	0
Ferroptosis	LPCAT3	0	-0.578817	-0.598662	-0.639448

### Sheet: THCA
GeneGroup	Symbol	I	II	III	IV
FR	ANAPC11	0	0.421524	0.402985	0
FR	BRCA1	-0.400169	0	-0.391426	0
FR	CDC20	0	0	0	0
FR	CDC34	0.575887	0.659759	0.73178	0.702473
FR	CPSF3	0.376838	0.385958	0.453936	0.525275
FR	CPSF4	0	0	0	0
FR	DAZAP1	0.188249	0.159538	0.249462	0.304685
FR	ENO1	0.321451	0.338546	0.478476	0.526329
FR	EXOSC1	0.294674	0.287603	0.363593	0.364863
FR	EXOSC2	-0.137213	-0.161977	-0.138948	-0.145671
FR	EXOSC4	0.382642	0.649607	0.557898	0.363057
FR	EXOSC5	0.526203	0.526738	0.664903	0.675332
FR	EXOSC7	0	0	0	0
FR	EXOSC8	0	0	0	0
FR	EXOSC9	0	0	0	0
FR	LSM2	0	0	0.228946	0
FR	LSM4	0.307287	0.375774	0.449436	0.36182
FR	LSM5	-0.258605	0	-0.15796	-0.231555
FR	LSM7	0	0	0.357	0
FR	MAGOH	0	0	0	0
FR	MAGOHB	0	0	0	0
FR	NAA38	0	0	0	0
FR	NCBP1	-0.147126	0	-0.188599	-0.242712
FR	NXT1	0	0	0	0
FR	PABPN1	0	0	0	0
FR	PNPT1	0	0	0	0
FR	POMP	0.269814	0.249141	0.338308	0.3016
FR	PPP1CA	0.333149	0.39934	0.373994	0.331341
FR	PPP2R3B	0.326774	0	0.316296	0.50461
FR	PRPF19	0.245944	0.294262	0.313719	0.298232
FR	PSMA1	0.207123	0	0.257641	0.267031
FR	PSMA2	0	0	0	0
FR	PSMA3	0.163602	0	0.166093	0
FR	PSMA4	0	0	0.168501	0
FR	PSMA5	0.270419	0.23413	0.35628	0.336223
FR	PSMA6	0	0	0	0
FR	PSMA7	0.208189	0.256959	0.306009	0.256041
FR	PSMB1	0.224905	0.27515	0.325534	0.259183
FR	PSMB2	0.340318	0.327425	0.435196	0.412881
FR	PSMB3	0.303514	0.398496	0.475169	0.327313
FR	PSMB4	0.237794	0.245276	0.391886	0.390689
FR	PSMB5	0	0.223893	0.228449	0.189352
FR	PSMB7	0	0	0	0
FR	PSMC1	0	0	0	0
FR	PSMC3	0.243922	0.324887	0.303708	0.243452
FR	PSMC4	0.214412	0.380446	0.26114	0.240018
FR	PSMC5	0.192473	0.355829	0.266326	0.234537
FR	PSMC6	0.16043	0.152315	0.18019	0.181733
FR	PSMD13	0.174253	0	0.258174	0
FR	PSMD14	0.17254	0.186395	0.201768	0.1915
FR	PSMD3	0.115923	0.219506	0.149512	0.142823
FR	PSMD4	0.326932	0.320515	0.485622	0.471691
FR	PSMD8	0.315242	0.349854	0.425779	0.429468
FR	PSME2	0.272107	0	0.30202	0
FR	RNF7	0.267962	0.306261	0.297889	0.239294
FR	RNPS1	0.202914	0.227849	0.273647	0.335998
FR	SHFM1	0	0	0.277312	0
FR	TCEB1	0.150931	0	0.206707	0
FR	TCEB2	0.400749	0.56412	0.631687	0.468897
FR	UBE2C	0	0	0	0
FR	UBE2J2	0	0	0.204962	0
FR	UBE2M	0.257577	0.457576	0.386226	0.367229
FR	UBE2S	-0.389052	0	0	0
FR	WIBG	0	0	0	0
Ferroptosis	ACSL4	0.26461	0	0.264158	0
Ferroptosis	ALOX15	0	-1.45536	0	0
Ferroptosis	LPCAT3	-0.333434	0	-0.335756	-0.417479

### Sheet: Trend
GeneGroup	Project	Down	NoTrend	Up
Ferroptosis	BRCA	2	0	1
Ferroptosis	COAD	2	0	1
Ferroptosis	HNSC	1	1	1
Ferroptosis	KIRC	1	0	2
Ferroptosis	KIRP	2	0	1
Ferroptosis	LUAD	0	1	2
Ferroptosis	PRAD	0	0	3
Ferroptosis	STAD	2	0	1
Ferroptosis	THCA	2	1	0
FR	BRCA	5	4	57
FR	COAD	21	17	28
FR	HNSC	0	4	62
FR	KIRC	8	1	57
FR	KIRP	6	10	50
FR	LUAD	4	14	48
FR	PRAD	23	8	35
FR	STAD	24	20	22
FR	THCA	12	11	43
